# Hypermorphic TaARF4 shapes wheat architecture by repressing SPL-mediated developmental timing

**DOI:** 10.64898/2026.04.23.720357

**Authors:** Zhenru Guo, Yang Li, Kenan Tan, Twan Rutten, Abdullah Shalmani, Qing Chen, Qingcheng Li, Maolin Peng, Lu Lei, Jie Tang, Yudelsy Antonia Tandron Moya, Markus Kuhlmann, Shuangshuang Zhao, Yongyu Huang, Stefan Ortleb, Ricardo Fabiano Hettwer Giehl, Nicolaus von Wiren, Jochen Kumlehn, Youliang Zheng, Yuming Wei, Ke Wang, Pengfei Qi, Thorsten Schnurbusch

## Abstract

Integrating spatial morphogens with temporal developmental clocks is fundamental to optimizing plant architecture and crop yield, yet their molecular interface remains elusive. Here, we characterize *Branched shoot 1* (*Bsh1*), a semi-dominant wheat mutant exhibiting non-canonical upper-aerial branching and aberrant spike development, caused by a T265I substitution in the DNA-binding domain of the auxin response factor TaARF4-A2. Unlike flanking mutations governing protein stability in basal land plants, this central substitution uniquely converts TaARF4-A2 into an auxin-insensitive hypermorphic repressor. The mutant protein disrupts auxin-cytokinin homeostasis and markedly enhances the native repression of SQUAMOSA PROMOTER BINDING PROTEIN-LIKE (SPL) transcription factors, the core timers of developmental phase transitions. This spatial and temporal uncoupling unleashes upper axillary buds from dormancy, promoting aerial branching and diverting resources from reproductive development. Our findings demonstrate how a conserved spatial morphogen effector was evolutionarily rewired in polyploid wheat to dictate the temporal SPL clock, orchestrating species-specific shoot architectural innovation.
