## Supplementary Table 1 for "Hypermorphic TaARF4 shapes wheat architecture by repressing SPL-mediated developmental timing"

### Sheet: Tabelle1
Supplementary Table 1. Primer sequences used in this study.
Primers for map-based cloning:
Primers	Forward sequence (5'-3')	Reverse sequence (5'-3')	Type
m1	gaaggtgaccaagttcatgctGTTGCTGCTGGAGTGTTTG	CACCATCCCAGCGACCCC	KASP
	gaaggtcggagtcaacggattGTTGCTGCTGGAGTGTTTC
m2	gaaggtgaccaagttcatgctATGCCGATTGACATGTGCAC	GCCGATGGAGTAGCAATCACT	KASP
	gaaggtcggagtcaacggattATGCCGATTGACATGTGCAG
m4	gaaggtgaccaagttcatgctGTGGAAGGTTTTGTCATCGTCA	ATGGCAAGGGCGGTCATAAA	KASP
	gaaggtcggagtcaacggattGTGGAAGGTTTTGTCATCGTCA
m5	gaaggtgaccaagttcatgctCGTCGACCTGAGCCACAC	CCGCAGAGCCTATTGTAGCT	KASP
	gaaggtcggagtcaacggattCGTCGACCTGAGCCACAT
m6	gaaggtgaccaagttcatgctGCGCACCTCCCTCCTCAC	CTCTTCGAACAGGGCCAGG	KASP
	gaaggtcggagtcaacggattGCGCACCTCCCTCCTCAT
m3	TGATGTTGTATGTGCGCTGC	CCGGCCAACTAAACTGCAAA	CAPS (BccI)
m10	CCGCGGTTAAGAAGTCAGGT	TGTAGCCGAAGAGTGATTGTTTATC	Dcaps (TaqI)
m11	CCCGGGAAAAGGTTACTGCT	GAGACCGCACCAGAAAAGGA	CAPS (PstI)
m12	GGTGTTTCATGTCGCCTGGT	TGATTAGTCTAGTTAACCAATCAGGAGC	dCAPS (AluI)
m13	GGGTTTGTAGTAGACAGTGACCATG	GCTGTTGTTTCCTTTCCCCC	dCAPS (NcoI)
m14	AAAGCATGGAGAGTCTGGGC	AGGAGTATATGCGGTGGGGA	CAPS (Fnu4HI)
Primers for quantitative real time PCR assay:
Primers	Forward sequence (5'-3')	Reverse sequence (5’-3’)
TaARF4-A2	GGTGCGTTGGGATGAGTC	GGCCGAGAAAGAGGAAGC
TaPIN1	ACTTCAGCTTCGGGAACAGG	GCCCATCCCATTGTTGTTCG
TaSoPIN1	CCTAGGGTTGTTCATGGCGT	CGGAAGAGCAGCCTGAACAA
TaActin	ACCTTCAGTTGCCCAGCAAT	CAGAGTCGAGCACAATACCAGTTG
Primers for miRNA quantitative real time PCR assay:
Primers	Forward sequence (5'-3')	Reverse sequence (5’-3’)
universal reverse primer	GTGCAGGGTCCGAGGT
miR156	GCGGCGGTGACAGAAGAGAGT	GTCGTATCCAGTGCAGGGTCCGAGGTATTCGCACTGG
miR159	GCGGCGTTTGGATTGAAG	GTCGTATCCAGTGCAGGGTCCGAGGTATTCGCACTGG
Primers for in situ hybridization:
Primers	Forward sequence (5'-3')	Reverse sequence (5’-3’)
Antisense-TaARF4-2 probe	TTAAGTCCGCAGTTCTCCCG	TAATACGACTCACTATAGGGCTCAGTCGTTCCAGCAATGCT
Sense-TaARF4-2 probe	TAATACGACTCACTATAGGGTTAAGTCCGCAGTTCTCCCG	CTCAGTCGTTCCAGCAATGCT
Primers for transformation, subcellular localization, and dual-LUC assays:
Primers	Forward sequence (5'-3')	Reverse sequence (5’-3’)
TSK108-TaARF4-A2-FLAG	cttgatatcgaattcctgcagATGCCGCCCGCGGCCATG	cgcggtggcggccgctctagaGTCGGCCTTAACACAACCTAGTTG
pWMB003-TaARF4-A2	GaaacccgggATGCCGCCCGCGGCCATG	aaaggtaccTCAGTCGGCCTTAACACAACC
pJIT163-TaARF4-A2-eGFP	gtgttacttctgcagaagcttATGCCGCCCGCGGCCAT	gctcaccatggtggcggatccGTCGGCCTTAACACAACCTAGTTG
p0800-SPL-D14pro-LUC	gctatgaccatgattacgaaAGAGGAGGGGAGGCATCTGG	ttggcgtcttccatctcgagTGCGGCGCCTGTCGTCG
pCAMBIA1300-TaARF4-A2-eGFP	aggacagggtacccggggatccATGCCGCCCGCGGCCAT	tcaccatggtactagtgtcgacGTCGGCCTTAACACAACCTAGTTG
pCAMBIA1300-TaARF4-A2-mScarlet3	atttggagagaacacgggggacATGCCGCCCGCGGCCAT	ctgcctcggtgctatcggatccGTCGGCCTTAACACAACCTAGTTG
pCAMBIA1300-T263K-mScarlet3	GGCATGCTATCAACAaAAAAACCATGTTCACTGTCTACTAC	CAGTGAACATGGTTTTTtTGTTGATAGCATGCCATGCAG
pCAMBIA1300-T265N-mScarlet3	TGCTATCAACACAAAAAaCATGTTCACTGTCTACTACAAACC	TAGTAGACAGTGAACATGtTTTTTGTGTTGATAGCATGCCA
pCAMBIA1300-M266Q-mScarlet3	TATCAACACAAAAACCcaGTTCACTGTCTACTACAAACCCAGGAC	TTGTAGTAGACAGTGAACtgGGTTTTTGTGTTGATAGCATGCC
Primers for EMSA assays:
Primers	Forward sequence (5'-3')	Reverse sequence (5’-3’)
TaSPL-D14 probe	CCTTACCTGTTGGTGCGACAGCCTAGTGTGGG	CCCACACTAGGCTGTCGCACCAACAGGTAAGG
TaSPL-D7 probe	CGCGCGCGGCGCGACAACACGAACTG	CAGTTCGTGTTGTCGCGCCGCGCGCG
MBP-TaARF4-A2	gagggaaggatttcagaattcCTGAGCTCGTCGGCGGCG	tgcctgcaggtcgactctagaTCAATCGCATCGAGGCATCG
Primers for mutant lines detection:
Primers	Forward sequence (5'-3')	Reverse sequence (5’-3’)	Type
CAD0092	ACGAACTGGGAATTGGTATGCT	AATCCCTCCCGCCGAAATG	CAPS (Tsp45I)
CAD0595	CATGGTTTTTGTGTTGATAGCAGG	GCTGTTGTTTCCTTTCCCCC	dCAPS (HaeIII)
CAD0124	GTGAACATGGTTTTTGTGTTGATA	GCTTTCCAACATAGCTTCTTCG	CAPS (Cac8I)
CAD1233	GATTATCACTGCCCACCATG	CGTTTGTCATGTAGGTTTACTGGT	dCAPS (NcoI)
CAD0127	AACCAGTTACCTTAAGGGAGCT	ACTTACCCTTGTCTAATCACCG	dCAPS (SacI)
CAD1749	CGCCTTCCCAACTGAATCGA	ACGACCGAAGAGTCTCATGC	CAPS (Tsp45I)
CAD2045	ACACCAACACGAAGCTCACC	TTCGGACGCCTCACTTTTCC	CAPS (Tsp45I)
CAD1279	ACACCAACACGAAGCTCACC	TTCGGACGCCTCACTTTTCC	CAPS (Eco91I )
CAD0352	GAGGAAGCGGGTTAACAGGA	CGGCAATTCCCAAGCTGTTG	CAPS (XcmI)
CAD1816	CGTGGAATAGTTGACGACTGAGC	CGGCAATTCCCAAGCTGTTG	dCAPS (SacI)
CAD0249	TCTGCTCAATTGGTCGGCTT	TCCCTCCCCTGGTATGTCTG	CAPS (Tsp45I)
CAD0222	GCATGAGACTCTTCCGACCA	ATTGTGGCCGGAATCAATCT	dCAPS (XbaI)
CAD1518	TTTGACGAGCATAACTGTGGTCAT	TCCCATTTCTCGGCCCAAAA	dCAPS (BspHI)
CAD1082	GCTAAAAATCGCGGTAAGGCA	TGCAAGACGCTCACTGCGTCCGATA	dCAPS (EcoRV)
CAD0031	TTTCCAGGTGGAGGCCTCCATGACC	GCCTGGCAAAATCCCTCAGA	dCAPS (StyI )
CAD2072	TCGGCAAACAAATTCGGACT	CAAAATAACACTGCCCTGCCA	Sanger sequencing
CAD0958	TCTGAGGGATTTTGCCAGGC	AGCCCTCCTAACACCAACAC	Sanger sequencing
CAD0447	TATGAGACAGCTGCCCAACG	ATCCTCCATGAACATGTCACCC	Sanger sequencing
CAD0531	TATGAGACAGCTGCCCAACG	ATCCTCCATGAACATGTCACCC	Sanger sequencing
arf4-A2_m1-m5	TGGCCGTGGAATAGTTGACG	GCTGTTGTTTCCTTTCCCCC	Sanger sequencing
arf4-B2_m1-m3	GAACAGGACAGTGGGAACGA	TAGTGTATGGCTTGCCGTCG	Sanger sequencing
arf4-D2_m1-m3	CCTCATCTTGAACCTCGTCCC	CCGACCAATTGAGCAGACCA	Sanger sequencing
